# Targeting Heparan Sulfate 3-O-Sulfation Enhances Acetylcholine Receptor Clustering and Stabilizes Neuromuscular Junctions in Duchenne Muscular Dystrophy

**DOI:** 10.64898/2026.11.18.767572

**Authors:** Félix Dumont, Ankita Chandra, Alexandre Dobbertin, Frédéric Auradé, Sidwell Bobe Rigade, Saurabh Anand, Alessio Rotini, Marianne Gervais-Taurel, Fanny Coulpier, Mégane Lemaitre, Toin H. van Kuppevelt, Laurent Tiret, Raghavendra Kikkeri, Frédéric Relaix, Olivier Stettler

## Abstract

Duchenne muscular dystrophy (DMD) is a severe neuromuscular disease caused by dystrophin deficiency, leading to progressive muscle degeneration and neuromuscular junction (NMJ) instability. Using rat models of DMD, we identified a dysregulation in heparan sulfate (HS) biosynthesis at the NMJ, characterized by reduced expression of *HsCst2* and *Hs3st5* genes that encode sulfotransferases required for the production of rare 3-O-sulfated heparan sulfate (3S-HS) forms. These genes act synergistically to enhance agrin signaling: their co-expression in myotubes potentiates acetylcholine receptor clustering, and HSPG mimics bearing tetrasulfated 3-O-sulfated motifs reproduce this etfect and promote Agrin-LRP4 interaction. In DMD rats, muscle co-transduction of *HsCst2* and *Hs3st5* prevents NMJ fragmentation and improves muscle strength. These findings identify 3S-HSs as novel regulators of NMJ stability and support HS modulation as a complementary therapeutic strategy in DMD.
