## Supplementary File 1 for "Targeting Heparan Sulfate 3-O-Sulfation Enhances Acetylcholine Receptor Clustering and Stabilizes Neuromuscular Junctions in Duchenne Muscular Dystrophy"

### Sheet: DEG-NMJ-WT
	p_val	avg_log2FC
Etv5	0	6.56041613433217
Myl4	0	6.84565790796597
Lef1	0	5.67579167583458
Rps6ka1	0	5.82421503340029
Chrna1	0	6.24493107911931
Pdzrn4	0	10.2826042217987
Gdnf	0	7.95041121696782
Pla2g2c	0	9.43131203231997
Etv4	0	6.56100914212096
Col26a1	5.21388184759188e-290	4.89684722375557
Chrne	1.08423510104176e-289	6.67432318625358
B4galnt3	2.53319777745315e-288	7.91398375384231
Dusp6	5.84326096402655e-275	6.82413306712927
Map3k7cl	3.79668607563707e-270	5.57252103692883
Ptchd1	1.49789283335125e-237	6.69526855739925
Hs6st2	2.66366922793664e-237	5.63361063002305
Pacsin1	2.00337126883961e-230	7.01753999998811
Col25a1	3.16165522865141e-228	8.27953235010217
Col19a1	3.04041598848208e-220	6.09717061800583
Chrnd	2.23658839106382e-218	5.32170973896267
Col13a1	6.70031349943533e-206	6.55260676590065
Ano4	1.79771398460106e-205	9.92634619419176
Phldb2	2.61459190460802e-202	6.13428607717225
Calcrl	3.30872173041909e-181	5.19766558767999
Nes	1.17498565807978e-178	5.87713696158506
Spock1	1.38556206952918e-172	6.68061179735749
Gria1	2.76427034376102e-161	8.27641509639255
Shc4	1.83602572694477e-159	5.10570838445281
Tmem132d	9.56984283315336e-158	8.73546969880989
Dusp4	4.33053976382359e-148	6.32628862095776
Adamtsl2	1.24697180578239e-141	5.38773138277564
Zbtb7c	1.96970244646116e-132	4.1937339202719
Epb41l4a	2.14666888200907e-131	5.26015313144941
Capn8	5.34345250962649e-129	8.25986061714593
Prr29	1.15999921101109e-125	5.20156229304784
Tbx21	1.17385693781841e-122	3.79415968213409
Ccnd2	7.99273433243908e-122	6.17978041889634
Plvap	3.31088101807495e-121	7.06212864369975
Col4a3	1.98696022091486e-113	5.19001738174817
Lmo2	1.27930211253332e-108	5.29628155744969
Arc	5.44203025501579e-102	8.84261544099778
Rerg	2.64563934219334e-99	3.92019881705644
Rab15	9.73761049404665e-98	5.78010705895989
Scn3b	2.68873422174046e-96	6.83609367186873
Cytip	3.84572904652138e-95	4.02253582710148
Prkar1a	1.47010655798336e-94	6.06872898813322
Fzd10	1.74574858177226e-94	7.53438503671292
Fam222a	4.63186254208977e-94	5.52698037388558
Marchf4	8.1231689789249e-94	8.72651667630244
Fam184a	1.73791871922914e-90	3.41133363662839
Ccdc152	1.2138208053301e-87	5.41482488813161
Disc1	1.05305262101601e-85	4.34247499226666
Ache	1.12435917782799e-85	4.40166752810729
Spry1	6.24897121834249e-83	3.42914544161285
Fbn2	2.70722843115845e-79	4.38249972162177
Tmem108	1.13083640738572e-78	4.92247192593555
Ubxn10	1.65887585446104e-78	4.75730311729083
Chst15	2.0792938467548e-78	2.88271485975476
Col23a1	3.95750826144874e-78	5.4370968237008
Nog	1.60519225585e-75	5.24403201637111
Ncam1	3.0235599336094e-75	5.3115643423587
Faah	5.2131632625676e-72	3.84913704423062
Colq	4.47756060177915e-68	3.05173931633331
Lrrc31	1.5496349953426e-67	6.34502494925872
Slc41a2	1.96339932329416e-66	3.37798319638671
Musk	9.50440150489034e-65	3.98888329786286
Traf3ip3	2.09374556052924e-64	2.79051865030021
Ngfr	1.5427163805971e-63	8.84772248315595
Shroom3	2.42550053327501e-62	4.17042874260733
Pla2r1	3.95472633891992e-62	4.03691401755745
Fam20a	7.67728285581303e-62	3.68620895638974
Cdk6	6.13388777560659e-61	3.14786232802575
Utrn	1.98712560851318e-60	4.15371686474953
Galnt18	3.81669264521894e-60	2.41346329036819
Tmem100	1.09526856848972e-59	3.78404861171744
Enpep	1.05524789376604e-58	4.59868479218833
Gramd1b	1.08085574311141e-58	5.50064940654416
Tspan15	1.38238458046089e-57	4.0433271544508
Spred2	1.51832913657138e-57	1.8896401405429
St8sia4	2.71865615183545e-57	3.32963269518449
Ttc9	8.73926095021203e-57	3.63656209531171
Nav3	1.35894311061454e-56	3.40642014357572
Runx2	3.21404414983112e-56	3.39006872216105
Phlda1	2.82129691607117e-55	3.51742084884901
Adam12	4.46037897485525e-54	2.14664363869851
Oaf	9.64365641791753e-53	3.1746562632169
Chn2	1.06615587639345e-52	2.80997020054429
Fbln7	3.09552563914481e-52	6.78206200548132
Lama2	1.35183358039922e-50	3.98090625776663
Ptx3	9.9516949596698e-50	5.36321885319062
Myo10	2.03894145700233e-48	3.45883769710012
Gja5	7.80085702673994e-48	3.77836193730424
Snap91	8.83754481653617e-48	7.41400012960859
Septin9	1.34730479985622e-47	2.21493037007482
Ablim2	4.05731302051248e-47	4.5626751899467
Fst	1.34106535801732e-46	4.63627712239798
Spry4	2.11073614232583e-46	3.70407775077127
Lgr6	4.32646782533012e-45	5.0033969791717
Sntb2	6.02783127403622e-45	2.26138445040053
Prkch	1.00652241156413e-44	0.921025542877079
Fndc3c1	5.72023692999575e-43	4.82528275307683
Fgf6	6.99988120189222e-43	4.95447602588389
Ankrd33b	1.38751845832361e-42	3.11614612016078
Lrp4	1.88055827392666e-42	3.05438453309493
RGD1311744	2.29657640875864e-40	3.37901395107688
Dgkg	2.37023385968401e-40	2.40189163271221
Akap11	4.17795911485874e-39	2.69257826070753
Npnt	9.24510668025985e-39	3.08728893863012
Tcf7l1	1.27499125676975e-38	2.55414833760463
Tspan12	1.29667241919719e-38	4.63124778616956
Dok5	3.09456356227039e-38	3.87717174197616
Sgpp2	2.82915167830269e-37	3.70656892802219
Tll1	4.92190070703564e-37	3.95516648901677
Crym	3.88801001629614e-36	4.08364702321856
Dtna	6.25916595307517e-35	1.84581797709956
Nek6	1.22128486309355e-34	2.62097740337507
Sema3a	1.36220138766592e-34	4.52784993334377
Itgb5	2.08877103887003e-34	3.48383410613009
Map2k1	2.92611640551567e-34	3.88028100065812
Lrrk2	4.28307222490635e-34	3.15702229005108
Ccn1	6.33680789914786e-34	1.55548047192072
Spatc1	9.72508365190024e-34	5.8609641312203
Nkd2	3.93913738916573e-33	3.34504043856482
Stim1	8.08182139919138e-33	1.83184083940392
Pitx2	1.04518833074457e-32	3.02495376788191
Ank3	2.44271183913496e-32	2.33837212346107
Vav3	3.85958233956605e-32	1.29384353936872
Fam155a	4.59220780516196e-32	4.52806468995393
Sp5	5.28073549371169e-32	5.53516172954758
Slc24a4	7.42488114646852e-32	6.2266124800945
Wipi1	8.82958634544562e-32	2.72615169018944
Scn5a	9.67198923034192e-32	2.44460354743084
Gprc5c	2.13844497295871e-31	3.08671529708839
Ctdspl	2.23702002749638e-31	2.02157585082436
Frem2	2.49267304195087e-31	2.6943535104541
Agbl1	3.51606110879211e-31	2.99720403939921
Srgap2	3.81456793201708e-31	2.28986950651012
Fxyd6	6.83452512064952e-31	2.58305925118575
Trpc3	1.2161279902569e-30	3.97555218703873
Tmigd3	1.66724940257783e-30	4.22864343907235
Uaca	1.81634965995667e-30	2.52041900969766
Rab31	1.84286484883089e-30	1.93032079519871
Plcb4	2.03064630107048e-30	2.21300149983559
Prom1	4.84219874984619e-30	2.05857541916493
Extl2	5.79230149813066e-30	3.12640075254967
Kcnj12	1.26473813276902e-29	2.82091096887458
Cblb	3.25784996171904e-29	2.25493396434316
Tec	5.2822657923032e-29	2.31721168905792
Ephb1	2.03746263147593e-28	3.33467850466119
Efnb1	3.18719229919032e-28	2.98549905104623
Mcam	4.84500909325764e-28	2.13034699287792
Psd3	5.99314294362494e-28	2.08940059810185
Chrnb1	1.00608997145915e-27	2.19342702962804
Plxnb2	1.35286182279096e-27	2.44792378503768
Ufsp1	1.82613209063639e-27	4.9945469419332
Abi3	1.60883908105558e-26	2.5035436355071
Fam53b	4.36657902112471e-26	3.80212993073398
Camk2d	6.26035181281827e-26	1.81574181835448
Xpr1	6.8413989579231e-26	2.71577836429354
Arhgap18	1.65308931935627e-25	1.94874821351384
Kcnd2	3.31123904477872e-25	7.76368383247123
Stk10	4.22144501246445e-25	1.85979310156304
Slc1a3	4.32749739157153e-25	2.12437608482257
Frmd4a	4.51333766464605e-25	1.58056722152779
Gria2	1.04410837359261e-24	6.2325493772255
Crim1	2.23803211893003e-24	1.30131285171541
Fzd9	2.52257947880857e-24	5.5356669324841
Astn2	2.68368422495277e-24	2.78058714988362
St14	4.47681263892966e-24	4.99539742276939
Gnat1	5.15743741728833e-24	4.57313295621032
Scube2	6.12000267651005e-24	5.03880139964996
Serinc5	1.22122928144323e-23	2.14680551115344
Ppfibp2	4.08758732413205e-23	1.57472757782761
Rasgrp3	4.24100389914299e-23	2.04280385744854
Rubcnl	9.85963595877824e-23	2.54616978127864
Aig1	1.34129955194766e-22	2.16658669812907
Hdac7	2.03933531923576e-22	1.82726540761179
Ptprg	2.60377994805967e-22	1.15785710248335
Maml3	3.8909204417013e-22	2.04873536750174
Spsb4	5.49870525012469e-22	2.52073043243872
Pcdh7.1	7.06783809617513e-22	6.89259856267893
Il4r	7.22539599767141e-22	2.0057470825749
Kcnq4	1.04958312096973e-21	1.90977857616103
Prrg4	1.06654261479844e-21	3.57760054972684
Vsnl1	1.33006205063372e-21	4.02126043048208
Gpr68	1.98626477677623e-21	3.72976587133402
Cntnap4	2.16886060621331e-21	3.39795375025583
Mbnl2	3.15178851495013e-21	1.098716422318
Rtn1	3.67982675628622e-21	2.32579082317351
Pde10a	5.9327104445784e-21	0.276672972501228
Cap2	7.45989560386956e-21	1.65599879183469
Map6	7.48378642605052e-21	1.76500336730843
Bach2	1.31337803041206e-20	1.31567544270109
Maff	1.62023127370672e-20	2.67058958354134
Pdgfa	1.83621003267749e-20	2.7850135427934
Pcsk6	2.68193948494542e-20	1.86099638867864
Skint10	3.06083838883833e-20	3.75355227240279
Gse1	5.70480602897705e-20	-1.64509328327006
Cmip	6.61233512895971e-20	0.389806368605274
Nsun7	7.97343877705449e-20	4.8827940772629
Bcl2l1	1.12858977267863e-19	1.97642754746832
Col4a2	1.64276551433195e-19	0.288292585481915
Mt2A	2.59549603234589e-19	2.88993705066962
Grm4	2.93055265641916e-19	3.02551257079366
Reps1	3.23387738597769e-19	1.94192288503134
Irs1	3.65446757940839e-19	1.44148138594692
Dock3	7.81193650658498e-19	3.65258354935434
Galnt17	9.71955662796012e-19	1.50240297342838
Tnfrsf22	1.37556574375405e-18	5.36605654249646
App	1.5724051957781e-18	1.02573435513658
Tmem233	2.33586899110667e-18	1.82626444126052
Cdk15	3.80358938653934e-18	4.82370929400409
Ppm1b	6.12003286781003e-18	1.51702536212911
Septin11	9.52706196047433e-18	1.58984902362472
Frmd4b	1.13132615595371e-17	2.06514602961255
Slc7a5	1.13647155731008e-17	3.49098495624278
Ppl	1.15445957878987e-17	1.83470901957032
Lratd2	1.16977344471946e-17	3.38152207650309
Heatr9	1.20518365194492e-17	6.34258068795326
Fetub	1.20518365194492e-17	3.311297273896
Pcdhb6l	1.20518365194492e-17	6.30264252823964
Lbx2	1.21880775742943e-17	6.16813766026625
Scn4b	1.92021914488093e-17	1.69245067664215
Usp6nl	2.53723205513978e-17	1.27643803368502
Tgfb2	5.73301865228192e-17	1.71622055107212
Prkaa1	5.82408297569072e-17	2.24605468022995
Atp7a	1.51699085056062e-16	1.7198868073724
Igsf8	1.81345566677383e-16	3.01083963780925
Lrrc8d	1.9249482289245e-16	1.67149100359409
Bcl9l	2.16795705381948e-16	2.0256852826582
Tmem139	3.63136924306698e-16	5.05161789437706
Tmem258b	3.75933075691465e-16	4.42696360287945
Trim62	3.88054148032348e-16	2.61109662776034
Rnf122	4.857445103229e-16	1.59411279358153
Fez2	8.62503349905834e-16	2.7997114295083
Anxa5	9.45063404643008e-16	1.84722150529587
Il1r1	9.60066993908882e-16	1.62068450795451
Dsp	9.92056220334587e-16	3.87861500837296
Npr3	1.25167784783021e-15	2.62719139937008
Rbm20	2.16812114397113e-15	1.27933210166045
Slc6a17	2.19456813554148e-15	2.10752201557247
RGD1565323	2.22762598705652e-15	-2.11940712225178
Wscd1	3.09614371633645e-15	3.15327907050975
Map1a	3.14859818427726e-15	1.79713808112124
Atp1b1	3.34206685586699e-15	1.55328712369393
Prag1	4.12129189608838e-15	2.81063133470357
Slc16a6	4.42474943695063e-15	2.42274301754882
Plch1	4.52137127872777e-15	4.63541284068778
Tgfbr2	4.76450514339895e-15	1.07187132949238
Abcc2	6.48852877221794e-15	2.343261938462
Hes1	6.64279643633205e-15	3.13469963114045
Rpl31l4	8.42172808213955e-15	4.70318678826341
Brinp2	1.13120158661159e-14	6.39825490347828
Cyb5r2	1.28555615965318e-14	3.11656796636206
Ddah1	1.42369332221013e-14	1.72591986212061
Sema4d	1.43871925128809e-14	1.31510679943871
Robo1	1.74553309026618e-14	2.8551944766135
Ncoa3	1.96122520944375e-14	1.47251257293677
Akap9	2.02536171858113e-14	1.74361488985205
Myo1b	2.13641552411308e-14	1.42720527255855
Snx10	2.15652349013661e-14	1.91008122303262
Ralgapa2	2.50132587602512e-14	-1.3878398175393
Tln2	2.51641465172605e-14	-1.20961553684178
Cdh13	2.54366816792172e-14	0.791820939010552
Agtpbp1	2.88598050424788e-14	-1.78533341842677
Arhgap6	3.27579179147759e-14	-2.29977647764524
Pde7b	3.86192555898066e-14	-1.35839092073192
Cables1	3.90486125711945e-14	1.35392062859564
Naaa	4.01138483100038e-14	2.23135526942474
Cdc27	4.04059467749219e-14	1.74709396758513
Abcc1	4.07244566127712e-14	1.13583387794446
Gramd2b	7.28954498478621e-14	2.32279867894535
Mlip	8.29826188069746e-14	-0.958558269142695
Slc4a4	8.80195833786659e-14	-2.59842274394103
Zfp17	9.08877730574337e-14	2.03241733548828
Tspan7	1.02645003944108e-13	1.7025620021152
Pik3cd	1.0381514945934e-13	2.1272364762251
Lama5	1.07048040197109e-13	1.35870856677252
Htra2	1.11956818844356e-13	1.84519716482465
Sox6	1.15118371228341e-13	-1.43380366393148
Fhip1a	1.31427982962737e-13	-1.21576509794847
Mylip	1.88440492665776e-13	1.42418199078253
Filip1l	2.47822435436886e-13	-1.02200843638009
Eef1a1	2.72132721612157e-13	2.76374892201303
Rassf2	2.93977443117063e-13	1.40401693176967
Tmem123	3.49671383175949e-13	2.21957145743064
Tnnt3	4.10659933055566e-13	-1.65485878934272
Cdc42ep2	4.93807432955789e-13	2.55045367748157
Lrrc30	5.70217497982112e-13	3.29928484497235
Adcy9	6.71629612866518e-13	-1.27811925841665
Sort1	6.86373675160405e-13	1.54524035636989
Rasal2	7.88230309026798e-13	-1.46928203661805
Lrrfip1	8.07739697273941e-13	-1.91900843804361
Trdn	8.14382371544081e-13	-0.730707270724038
Ppp1r15a	8.94333543169167e-13	4.67732969294508
Plag1	8.977807271516e-13	4.1733897178762
Trabd2b	1.18362767074816e-12	2.89966082903458
Bccip	1.28387785968567e-12	1.76317712023017
Cracd	1.69659058174434e-12	5.90551892708719
Cxadr	1.72325403914275e-12	1.69770939536904
Mllt6	1.90924272958773e-12	1.41102391164402
Xbp1	2.16685135063051e-12	1.5811163206277
Camta1	2.36312260621519e-12	1.14067243154021
Popdc2	2.54867144707057e-12	1.8453462740797
Nav2	2.6361845790237e-12	1.47655285792113
Palldl1	2.92684667205575e-12	-1.10634916784306
Rab20	2.98237469795629e-12	1.66179951846075
Galnt15	3.10020437864592e-12	1.09514986014877
Cfap53	3.12370933627607e-12	4.00823335863628
Fgf11	3.48486923408803e-12	4.24699567016588
Hspa5	4.9207629585549e-12	2.19403008180264
Enah	4.95356508925679e-12	1.90432403466385
Ampd3	5.02863084182739e-12	1.5910611280827
Pbx1	5.32987115898416e-12	-1.34749383585709
Lrp5	5.40144846536687e-12	1.41492524752939
Septin7	5.51738770640893e-12	0.969638925792387
Ehbp1l1	5.5337197505943e-12	1.31388618120077
Ptpn4	5.78548771405136e-12	1.87263386388726
Pcnx1	6.49261506187631e-12	-1.20007064355152
Ldb3	6.8587241018217e-12	-0.828563079829642
Eml4	7.58297397806326e-12	1.16004210947748
Prkab1	8.51803386203414e-12	1.93615182471631
Iqgap1	8.85731035548342e-12	0.970891734316808
Sec62	9.04855660799044e-12	1.57911586080164
Acot9	1.05375415405998e-11	1.7449119530902
Adgrg2	1.14341708370618e-11	1.84347204353801
Fam13a	1.22496232066463e-11	2.11220176336712
Myo3b	1.28358593291444e-11	2.4811414999251
Eif1a	1.44049507180783e-11	1.90281871381136
Cped1	1.79178175564678e-11	0.659365128587726
Rps15al4	1.86351236599078e-11	3.63047602812746
Esr1	1.8719527725129e-11	-1.54683274522849
Map4k4	1.96499416667553e-11	0.977770164410827
Epb41l4b	2.04313184856734e-11	0.932188849541336
Cdkn1a	2.42709599224897e-11	2.78437407835361
Fbp2	2.4687654361665e-11	-3.00584396032498
Dlgap4	2.57726045301433e-11	1.10746118649234
Nup93	2.57819077026206e-11	1.39237749075863
Fam72a	2.88109384547667e-11	4.96819000292131
Mthfd1l	2.94774993544544e-11	0.841418146156961
Ppp1r12a	3.11582665063922e-11	1.13608840706146
Wwc2	3.42383885303442e-11	0.583654510006888
Ip6k3	3.62255054439246e-11	1.71355403896929
Mtss2	4.1905793107819e-11	1.66024936213612
Nfib	4.21404156623149e-11	0.671101791998174
Rab40c	4.58333974654927e-11	2.1174343454762
Tmprss11d	5.08265615226193e-11	3.58642090421488
Rora	5.92584121880008e-11	-0.958486673236777
Tex9	5.9354278639944e-11	1.70532764565811
RT1-CE1	6.59442017851107e-11	2.02439682287117
Lpp	8.5462146315444e-11	-0.900242034761251
Zfp697	9.13558681188384e-11	2.8307202027341
Zw10	1.03158683449533e-10	1.55091795371527
Pgm1	1.25935815130601e-10	-1.55178657599816
Bcl2l11	1.3911607454608e-10	2.65314898566349
Tgfbr3	1.40588056789878e-10	0.697168701321317
Nceh1	1.5944755801002e-10	1.36666636674544
Sacs	1.66418429609261e-10	-1.87181366265162
Itgb1	1.82010221434185e-10	1.26893078916666
Abi2	1.95150436563168e-10	0.728256687865562
Atp2b1	2.08191707449349e-10	0.960346631970634
Scn1b	2.38663529918259e-10	1.23253988747939
Klhl6	2.8634870307561e-10	3.27362769591649
Rsph6a	2.94256713392968e-10	3.34766352185267
Rara	2.95456373488339e-10	1.69958887125882
Hyou1	3.30674204827567e-10	1.61492761322055
Tmem229b	3.32429807771313e-10	1.31815336715908
Spred1	3.48380929863611e-10	1.28808932690108
Nek10	3.85118814760334e-10	-3.16139478427847
Arhgap10	3.88392712684797e-10	-1.41898233820219
Myo16	4.28083874482637e-10	4.0201964075848
Plg	4.31852683469551e-10	6.09533115338641
Dmrt3	4.37227015301537e-10	5.17078803292941
Snph	4.74310956780893e-10	2.2925220720973
Phldb1	5.1101123687982e-10	1.20106518880996
Sec14l1	5.77963466261884e-10	1.17897351717016
Pik3c2g	6.1193605630233e-10	2.05496364125664
Ghr	6.20660522625805e-10	-0.986695492880934
Abcc9	6.51911932612621e-10	-0.900302889591458
Ckm	6.91771331855473e-10	-1.44180562336087
Adk	6.97520541990385e-10	-1.10202490782496
Wnk2	7.61736904210989e-10	-1.20017288325883
Bche	7.8599486516574e-10	3.30521859313016
Wwtr1	7.93220144462755e-10	1.06202309554362
Hsp90b1	8.1385677857372e-10	1.30795371667476
Taok3	9.4039898707458e-10	0.788009653796494
Prkce	9.43014512287604e-10	0.903839952512133
Spcs3	1.10856935036443e-09	2.2994996888147
Pfkm	1.17814813817659e-09	-1.45824361666577
Slc9a2	1.27288285950059e-09	1.84079726209746
Btn2a2	1.28706918532073e-09	2.65258064934992
Macrod1	1.34575618158667e-09	-1.05421369405655
Ehd4	1.43636941326245e-09	1.85844643222382
Met	1.56663375945319e-09	-2.16229969251779
Aplp2	1.58326778747141e-09	1.46423848773642
Pir	1.68263230634164e-09	0.921131290461389
Clcn3	1.77342070220357e-09	1.28829607480435
Akap6	2.07821398427521e-09	0.572019151858415
Fut8	2.1317866758711e-09	1.32586607287458
Nhlrc1	2.19965766568142e-09	2.91915915609187
Ppfibp1	2.21192352802481e-09	1.01663609792357
Ugcg	2.35058718202856e-09	1.02367996188495
Slc37a2	2.9679786893988e-09	1.98968324348329
Tgif1	3.11891218366658e-09	1.25897578310043
Adgre5	3.41625140854803e-09	0.837001649719254
Itga1	3.58038197990263e-09	1.13609018860841
Tanc2	3.61105121090016e-09	-0.0730862951506679
Vom2r17	3.95826811680344e-09	4.85162627016916
Calml4	4.09220986200934e-09	3.55327136869214
Ptprj	4.14282774091193e-09	0.905619038289696
Ccdc6	4.15598961710149e-09	1.17600668879763
Fam110a	4.23859942126883e-09	3.31620237681765
Large1	4.4607785458244e-09	-1.33591014193757
Pde4dip	4.55868567264594e-09	-0.491643307547343
Lmod1	4.81806172556096e-09	-2.44416805557385
Slc38a3	5.07040889384946e-09	-1.54928724476572
Pkd2	5.30201417449751e-09	0.569608617450096
Tspan13	5.44000122721244e-09	1.36554756895045
Dnm2	5.46007757185178e-09	1.13399861144705
Svil	5.46052722772509e-09	-0.785515195485451
Rbms1	5.62462378926871e-09	0.91138885455828
Zhx3	6.20919752884521e-09	1.02246161421451
Rhpn1	6.9453985428806e-09	3.18291403215402
Ptprd	8.35458671981579e-09	-1.08382965976594
Ahnak	8.82347783661761e-09	-1.81398609702498
Zfpm1	8.87610476024011e-09	0.647091640528356
Adgrl3	9.1601592025665e-09	1.8350091713537
Fut11	9.35866127997929e-09	1.80264227371315
RGD1304884	1.07626801413128e-08	1.8994465057744
Arl4a	1.08747646518403e-08	2.30777029783605
Arap2	1.10861809214469e-08	1.24046794001962
Ankrd10	1.13490716830686e-08	1.03521393322551
Adamtsl4	1.22347279108061e-08	-1.64490217570422
Tnfrsf19	1.24763330476702e-08	2.05307974865153
Nedd4l	1.28498228061789e-08	0.888500271528603
Prrx1	1.28590460743898e-08	1.11804449300502
Nrep	1.32184953756378e-08	-1.75805930261381
Tcp11l1	1.3954798640814e-08	1.18798292320936
Olah	1.47772715177098e-08	5.302743267581
Art3	1.57912142981387e-08	0.850170338306588
Mrtfa	1.59807628905024e-08	-1.42469135171817
Atp8a1	1.7047469410404e-08	-0.836365747045186
Zbtb20	1.8745630102386e-08	-0.432391678447487
Rev3l	1.88067278715734e-08	-1.03909461548225
Sema3f	1.89211755001895e-08	1.87967997633828
Myom1	1.93475157576629e-08	-0.715678314070542
Arl15	2.00371102776084e-08	-2.19003735437918
Atp1a1	2.2080884968444e-08	0.988568367742429
Sdf2l1	2.37439563573224e-08	4.23341383677633
Pcdhb16l	2.37439563573224e-08	4.56695317581825
Ankrd34a	2.44714714747421e-08	4.41842492894236
Rps27a-ps1	2.48432962093202e-08	2.94517079607391
Ptpn3	2.52855046870336e-08	-1.25133911335514
Sln	2.66866549122438e-08	1.50424079638695
Tmem71	2.80894084483796e-08	2.89423159771548
Lpar3	2.9136520958537e-08	1.89011935272877
Dact2	2.98337915908195e-08	0.905177358525918
Ky	3.09287449373941e-08	-1.59264308738152
H1f2	3.22712951862945e-08	2.02960000095137
Smarca2	3.44187382046356e-08	-0.953576899925986
Rpl30.1	3.54622035673571e-08	3.78334265094784
Il5ra	3.99002995609213e-08	6.6339373647753
AC115420.1	3.99002995609213e-08	6.36771361905636
Wdr1	4.01495095377844e-08	1.41822727158035
Vom2r33	4.02803869339843e-08	6.03532839821085
Hemgn	4.02803869339843e-08	5.71179986706893
Cacna1i	4.02803869339843e-08	6.13227793049966
Onecut1	4.02803869339843e-08	4.05966449679262
Nptx1	4.02803869339843e-08	5.98080374449654
Synb	4.02803869339843e-08	5.95877775765019
Scgb1a1	4.06639841682992e-08	5.58658263701689
Vom1r36	4.06639841682992e-08	5.91772133314054
Smim17	4.06639841682992e-08	5.55145575482857
Abca14	4.06639841682992e-08	4.4391510802498
Marcksl1	4.06639841682992e-08	5.29665606889304
Tle6	4.06639841682992e-08	5.47479328373805
Sez6	4.06639841682992e-08	4.25146298446105
Msh5	4.06639841682992e-08	5.12246704614416
Per3	4.29862051485438e-08	-0.779105792593415
Rbfox2	4.43915935501569e-08	-0.577220513720559
Nrip1	4.47546127191861e-08	-1.3089889823879
Tfpi	4.51441787743934e-08	1.34859854452843
Cpeb2	4.80861933055652e-08	1.20683925402861
Eif3g	5.35261220309559e-08	2.24780109518925
Tnfrsf1a	5.78673161000877e-08	1.31097984343297
Arpp21	6.22968510893426e-08	0.894200289485197
Tp63	6.3611622736374e-08	0.871660583119509
Tbcb	6.66192036162021e-08	1.61976806007358
Scn4a	6.67595332003247e-08	0.715536469787515
Trio	7.00504312976101e-08	0.578885833052416
Kcnmb2	7.9105765060328e-08	1.94039176005094
Arhgap21	8.34701736474306e-08	-1.98969513183971
Prkd1	8.3581192528812e-08	0.758932537680354
Ccnd1	8.50640605178171e-08	1.69487794749192
Galnt10	8.67786349424932e-08	1.95021198798818
Dapk2	8.69835967676039e-08	0.989305516864277
Dnajc1	9.42472219556699e-08	-1.11281860921927
Peak1	9.77275111629391e-08	0.898774597219603
Map2k6	9.91531773746062e-08	-1.37081886221988
Optn	1.03331457464207e-07	0.723880422002025
Adamts6	1.05200451145354e-07	0.676742033936677
Irgq	1.06475648936175e-07	1.8006327082174
AC121415.1	1.06992715655228e-07	2.31623073769606
Inka1	1.07499908599007e-07	3.68258459829841
Hk1	1.08708453133038e-07	1.5528843135947
Arr3	1.09792826572586e-07	2.60310534545869
Dynlt1	1.20168962594081e-07	2.54526958860908
Ccdc86	1.25477852380502e-07	1.58251722331178
Ncoa1	1.30335857316234e-07	-0.854810559441866
Auts2l1	1.30852147120295e-07	-1.40571773154359
Kcnq5	1.32099739472146e-07	0.916651142131327
Acyp1	1.58421492290329e-07	1.46399225759681
Adarb1	1.61584506299204e-07	-2.73446334232998
Wdfy3	1.67189828828051e-07	0.793556992663044
Hpn	1.67909895335386e-07	2.4329949820819
Aopep	1.70924988787569e-07	0.601867010369463
Ctsc	1.71671853245938e-07	0.863712478707667
Socs5	1.7354016226602e-07	1.60830447161433
Esrrb	1.74155650833452e-07	1.11193979331792
Smyd2	1.77453476509303e-07	-1.96670477881203
Slc66a2	1.88998481716548e-07	1.23443893041288
Cntn2	1.93236779368827e-07	2.39155471009385
Tmem117	1.9799611494227e-07	0.813184054985428
Tbx15	1.99489870260453e-07	-1.25090786550892
Tnrc6b	2.00911375535162e-07	-0.556642024801061
Esm1	2.03233651182865e-07	1.98658444393355
Canx	2.06458290414369e-07	0.888377883352278
Dbp	2.09243873020749e-07	-1.36635564842659
Dysf	2.15032160515596e-07	0.717086684737024
Tulp2	2.25735475433636e-07	2.44844598743399
Caln1	2.44787937372379e-07	7.84728505807307
Tmprss5	2.47731411864827e-07	1.44789663352558
Lsmem1	2.64436663638178e-07	1.16041540848087
Cmya5	2.68139944043934e-07	-0.700763713945596
Pik3r1	2.68965368786684e-07	-1.16654206967137
Kif17	2.77438199003416e-07	3.74816154901618
Nrm	2.84756553737214e-07	1.13284955338175
Fgf1	2.9764267460881e-07	0.604237722364729
Ksr1	2.98316831029504e-07	-1.22975910911
Tcf4	3.04943015256606e-07	0.637942197421721
Adgrv1	3.097334756114e-07	4.490130731082
Pbxip1	3.11730010553507e-07	1.26032661207283
Fcgrt	3.18480606182389e-07	1.50747185845292
Vopp1	3.26393692198197e-07	1.50489977634825
Cemip	3.29598316010929e-07	2.31337085727441		*
Eogt	3.30470036382855e-07	2.24629855753069
Sntb1	3.50315572187686e-07	0.583536669001561
Tox3	3.60830369025447e-07	2.61508253045586
Stt3b	3.73711284957541e-07	0.760285549062476
Cpne7	3.77041755483084e-07	1.39577213862079
RT1-Db2	3.81999197973765e-07	3.88619538788432
Ankrd23	3.89998433186143e-07	2.23724514358073
Runx1	3.90971609549249e-07	1.23841755957198
Tnnt2	3.9348839453642e-07	3.13227632836674
Tspan9	3.99287293869305e-07	0.612316511092272
Wnt16	4.12424680197398e-07	2.94011810763454
Slc35f5	4.24151230297795e-07	1.44372238168579
Me3	4.34685714538118e-07	-1.14466916611004
Setbp1	4.48015608688631e-07	-0.769882137503712
Strbp	4.60156808491062e-07	1.05161473151256
Spata4	4.67397772966188e-07	3.4174448973267
Zbtb45	4.71669826049903e-07	2.71621147024744
Lcor	4.75683300664871e-07	0.824317685488744
Hadhb	5.07396338933653e-07	0.77119840018265
Igf2r	5.12449413521436e-07	1.02939397282773
Mafb	5.23542759304612e-07	0.894699290917614
Dab1	5.24716425520326e-07	1.77758774479869
Htr4	5.3317808519744e-07	-0.0104948031583387
Tkt	5.33923582335354e-07	0.893929325215496
Hs3st5	5.42240527919316e-07	1.27607933839339
Sbno2	5.43573964089e-07	1.13471970183184
AC094643.2	5.57015612222603e-07	1.65289153472272
Tenm3	5.73729404739478e-07	-1.31839154675675
Pcdh7	5.81509935852323e-07	1.83560891521533
Malt1	6.08811866869732e-07	-1.48344813311076
Clcn1	6.3367427801517e-07	0.896635975560201
Ptpn14	6.44547261854119e-07	-1.62718359714492
Mical2	6.51275923024824e-07	-1.33902869167054
Ankrd6	6.88921511922002e-07	1.90705448542018
Sptbn1	6.91056400296187e-07	-1.11197122298345
Cux2	7.08707943701276e-07	2.4828409503962
Pelo	7.37656240563183e-07	3.1346686891736
Sorbs3	7.38991174403225e-07	-1.46247270671515
Zc3h12a	7.46148389462202e-07	1.64781723980908
Dab2ip	8.12125440826102e-07	-1.03149768715295
Rdx	8.50265561609723e-07	-1.33797097591874
Gstm3	8.73956309153885e-07	3.67910203914749
Cdon	8.83033677947468e-07	0.0773058250104741
P4hb	8.8686324515832e-07	1.2363740650195
Xkr8	8.9567019244386e-07	1.08405313438539
Plxna2	9.43794546533345e-07	1.39500529028929
Ifitm10	9.54162225342963e-07	1.02309280393312
Myog	9.86664768353136e-07	2.43472339348764
Plcl2	1.01605175221224e-06	-1.22186446018849
Jade2	1.05253905938617e-06	0.746034718238367
Zfp810	1.0913391016787e-06	0.863595248163557
Snta1	1.13385748099692e-06	-0.929527635514001
Pdcl	1.13529862304873e-06	4.26303484437621
Eya1	1.15557216510706e-06	-1.04759745572832
Dnai2	1.18069151261914e-06	3.39191331745741
Actn3	1.21126423056543e-06	-2.09414124767564
Zfp467	1.25896419024761e-06	1.58601612346667
Tacc2	1.28079075521817e-06	-0.55494114989167
Grk3	1.30403229068195e-06	0.410565791481471
Rasd2	1.32081546635325e-06	1.5254649410724
Mical3	1.51614221050308e-06	-0.97607748601918
Fgf13	1.53395703042838e-06	0.574788719498271
Txndc11	1.54175545720511e-06	0.809023324338767
Asb15	1.54468004575571e-06	-1.44987728070739
Igfbp5	1.61857739679778e-06	0.925868844045098
Slc43a2	1.77050878141497e-06	1.01425156797976
Rnaset2	1.7844994313717e-06	1.30727360449071
Tsc22d1	1.83502905053861e-06	-1.09893453381401
Cry2	1.87254934142154e-06	0.921092475243386
Pdlim1	1.87792523947059e-06	1.09942860868776
Mansc1	1.89900931782524e-06	2.05556070120978
Kank1	1.90588917906834e-06	0.294717328857688
Ccbe1	1.92676068583954e-06	-4.76451552662627
Epb41l2	1.99306836949589e-06	-2.41913062236591
Anxa7	2.04391878436982e-06	1.16594846586977
Nr3c1	2.05096514985866e-06	-0.611628677808155
Slc16a1	2.09144342242301e-06	-1.95249958066871
Kcnh1	2.1012323565805e-06	-2.59287415715454
Hsd17b8	2.17857838939328e-06	1.89336628840194
Cspg4b	2.34540068053388e-06	-1.84226601978086
Sptb	2.42392876082214e-06	0.62997716409994
Tmem181	2.50855917088764e-06	0.9264584664412
Zfp296	2.53626131396248e-06	6.29932590533517
Olr287	2.53626131396248e-06	6.06127283898907
Grin2c	2.53626131396248e-06	6.27221285244402
Tug1	2.53626131396248e-06	6.4587817097874
Zfp688	2.55435238180059e-06	5.38502854089432
RGD1564606	2.57256727779609e-06	5.53107411299188
Selp	2.57256727779609e-06	4.03110238281059
Itih4	2.57256727779609e-06	3.87437101079014
Hist2h3c2.1	2.59090681094729e-06	5.2190666230458
AC120096.2	2.59090681094729e-06	4.88709735145272
Mcoln1	2.59090681094729e-06	4.56921704440279
Zfp410	2.69407459328407e-06	1.15761543762779
Csnk1a1	2.72040433640907e-06	0.586607897342667
Cpeb3	2.72543971804748e-06	-0.784882703433893
Insc	2.74081571281011e-06	1.16332119278813
